# Xist-mediated gene silencing promotes T cell-driven autoimmunity

**DOI:** 10.64898/2026.10.15.759458

**Authors:** Nicole M. Wilkinson, Celine Park, Sumedha Chowdhury, David W. Dawson, Kathrin Plath, Maureen A. Su

**Affiliations:** Department of Microbiology, Immunology, and Molecular Genetics, David Geffen School of Medicine, University of California, Los Angeles, CA 90095; Department of Biological Chemistry, David Geffen School of Medicine, University of California, Los Angeles, CA 90095; Department of Pathology and Laboratory Medicine, Jonsson Comprehensive Cancer Center, David Geffen School of Medicine, University of California, Los Angeles, CA 90095; Department of Pediatrics, David Geffen School of Medicine, University of California, Los Angeles, CA 90095

## Abstract

Four out of five individuals affected by autoimmune disease are female. Yet, sex-specific factors that drive autoimmune predisposition in females remain poorly understood. Recent studies have implicated the female-specific long non-coding RNA Xist in autoimmunity through its ability to activate immune responses as a TLR7 ligand and through the immunogenic properties of Xist-associated proteins, stimulating dendritic cells and B cells. Here, we identify a T cell-intrinsic role for Xist in promoting autoimmunity. T cell-specific Xist deletion in mice had minimal effects on T cell populations at rest but impaired T cell fitness and increased the frequency of regulatory T cells (Tregs) in a competitive transfer setting. Xist deficiency derepressed X-linked genes, including *Foxp3*, the lineage-defining transcription factor for Tregs and *Sh2d1a*, encoding the SLAM-associated adaptor SAP, which regulates T cell activation and contraction and is linked to monogenic colitis. Finally, Xist deficiency impaired the colitogenic capacity of CD4+ T cells in an adoptive transfer model. Together, these findings reveal a previously unrecognized role for Xist-mediated gene silencing in supporting CD4+ T cell persistence and colitogenic capacity.
