## Supplemental Table 1 for "Xist-mediated gene silencing promotes T cell-driven autoimmunity"

### Sheet: Pre
gene	entrez	chr	bucket	length	baseMean	log2FoldChange	lfcSE	stat	pvalue	padj	TPM_WT1	TPM_WT2	TPM_WT3	TPM_WT4	TPM_XT5	TPM_XT6	TPM_XT7	TPM_XT8
Xist	213742	chrX	chrX	17918	63024.4	-4.59778	0.196681	-23.3769	7.34958e-121	8.94884e-117	141.68	185.247	142.169	168.263	6.32106	5.29271	6.47344	9.18578
Ftx	78878	chrX	chrX	7491	2305.26	0.672777	0.0841919	7.99098	1.33865e-15	1.35828e-12	4.84104	5.84267	5.44064	6.26045	8.27096	9.57952	9.64853	9.47072
Foxp3	20371	chrX	chrX	3928	6752.65	0.371483	0.0689276	5.38947	7.06654e-08	2.20621e-05	33.3574	34.7937	34.556	38.703	48.0251	44.8772	52.2294	44.3331
Iqsec2	245666	chrX	chrX	6199	181.349	0.915306	0.176089	5.19799	2.01459e-07	5.00605e-05	0.612045	0.367992	0.416202	0.518117	0.965407	0.853577	0.899781	1.01861
Firre	103012	chrX	chrX	6565	1684.72	0.406188	0.0829828	4.89485	9.83806e-07	0.000187169	5.33235	5.52556	4.59942	5.36382	7.06747	8.10144	6.86017	6.56979
Mid1	17318	chrX	chrX	4100	2017.81	-2.16213	0.495073	-4.3673	1.25791e-05	0.00164692	5.19183	18.4426	22.622	29.8872	3.86378	5.48158	4.56217	3.66566
Tsc22d3	14605	chrX	chrX	2489	55095.7	0.282744	0.0688071	4.10922	3.96996e-05	0.0034041	422.604	463.644	474.558	523.248	565.534	611.378	635.827	561.799
Brwd3	382236	chrX	chrX	6434	5416.99	0.263934	0.0666424	3.96045	7.48091e-05	0.00518255	17.4542	19.4239	16.944	18.3074	20.3793	23.7097	23.314	22.402
Lancl3	236285	chrX	chrX	3920	129.469	0.785618	0.199012	3.94759	7.89424e-05	0.00542603	0.483937	0.673218	0.546618	0.581849	0.880082	0.834945	1.15817	1.21143
Tktl1	83553	chrX	chrX	2471	160.668	0.717136	0.18192	3.94205	8.0789e-05	0.00542603	1.31226	1.39382	0.929096	0.998398	1.98502	2.0641	2.15229	1.70007
Zfp300	245368	chrX	chrX	4658	382.781	0.478329	0.126895	3.76949	0.000163584	0.00847576	1.43016	1.77169	1.47861	1.80376	2.40835	1.94988	2.52858	2.45911
Cxcr3	12766	chrX	chrX	1608	2797.51	0.472102	0.129352	3.64976	0.000262485	0.0113624	41.1265	28.7902	28.8266	38.9926	45.5804	41.5908	50.4017	60.0384
Slc9a7	236727	chrX	chrX	2469	652.37	0.330599	0.0907977	3.64105	0.000271527	0.0114373	5.70002	5.53452	5.66765	5.128	6.64428	7.40144	7.40778	7.32362
Ammecr1	56068	chrX	chrX	3109	1211.04	0.280566	0.0805497	3.48314	0.00049556	0.0168252	7.62719	9.25801	7.52501	8.77359	10.0397	10.5889	10.4056	10.734
Rpl36a	19982	chrX	chrX	489	33531.1	-0.317086	0.0911192	-3.4799	0.000501597	0.0169159	1827.39	1805.31	1986.56	1531.7	1590.99	1391.63	1429.78	1556.26
Kctd12b	207474	chrX	chrX	4795	475.461	-0.414379	0.12056	-3.4371	0.000587971	0.0186397	2.75559	3.12497	2.42587	2.3638	2.23676	2.13307	1.90988	2.02971
Cdkl5	382253	chrX	chrX	3246	258.866	0.476659	0.141614	3.36591	0.000762912	0.0220908	1.53581	1.45376	1.60314	1.69213	1.84367	2.45356	2.5895	2.18642
Armcx4	100503043	chrX	chrX	9014	643.424	0.29797	0.0907337	3.28401	0.00102342	0.0265307	1.65672	1.42415	1.42142	1.5337	1.77305	2.03033	2.00026	1.8931
G530011O06Rik	654820	chrX	chrX	2380	284.999	-1.91461	0.58739	-3.25952	0.001116	0.0277315	1.05659	5.65691	4.29026	6.93329	0.995947	2.05134	0.806631	1.06343
5530601H04Rik	71445	chrX	chrX	3732	1080.41	0.280682	0.0900742	3.11612	0.00183247	0.0377533	6.46625	6.2743	6.33913	5.51915	7.4142	7.37415	7.82738	8.42479

### Sheet: 6wk
gene	entrez	chr	bucket	length	baseMean	log2FoldChange	lfcSE	stat	pvalue	padj	TPM_WT1	TPM_WT2	TPM_WT3	TPM_WT4	TPM_XT1	TPM_XT2	TPM_XT3	TPM_XT4
Xist	213742	chrX	chrX	17918	65548.8	-6.15229	0.187853	-32.7505	2.98421e-235	5.26981e-231	188.709	195.71	199.874	183.917	2.5077	4.84156	1.75766	2.50941
Cybb	13058	chrX	chrX	4752	2377.39	1.49269	0.091835	16.254	2.09215e-59	1.36835e-56	5.01317	8.78836	6.77623	7.43265	15.4912	26.3212	15.6838	21.913
Mid1	17318	chrX	chrX	4100	2310.59	-3.30397	0.240397	-13.7438	5.54905e-43	2.22706e-40	25.3264	22.1731	32.785	28.5207	2.78251	3.98549	1.54614	3.17388
Tlr13	279572	chrX	chrX	4014	140.605	6.39048	0.508901	12.5574	3.61954e-36	1.08335e-33	0.0063003	0.0288603	0.0366584	0.0173783	1.12668	3.03642	1.67364	1.60409
Il13ra1	16164	chrX	chrX	3686	226.622	2.6017	0.264158	9.84902	6.92176e-23	9.54933e-21	0.480265	0.487142	0.326017	0.561432	2.32722	3.66321	2.67219	2.62759
Tktl1	83553	chrX	chrX	2471	661.182	2.15897	0.220135	9.80748	1.04549e-22	1.42018e-20	3.16245	1.65259	2.6698	2.38073	11.9378	5.85129	17.2221	10.9486
Mid2	23947	chrX	chrX	5916	421.042	1.37729	0.146749	9.38538	6.26927e-21	7.48034e-19	1.07296	1.36093	0.750326	1.05334	3.01834	3.41853	1.78019	2.88557
Btk	12229	chrX	chrX	2535	79.0274	3.75862	0.435592	8.62876	6.20183e-18	6.01748e-16	0.129689	0.0913968	0.135441	0.0825519	0.920781	2.05045	1.93278	1.24864
Gpr174	213439	chrX	chrX	5384	9364.2	0.754561	0.0948059	7.95901	1.73426e-15	1.45835e-13	34.2656	35.1205	36.2902	32.1962	63.8984	65.0614	46.9275	58.7256
Mir223hg	100038363	chrX	chrX	2777	53.914	5.80326	0.830449	6.9881	2.7864e-12	1.84981e-10	0	0	0.0883129	0.0167462	0.546351	1.37693	1.51879	0.516333
G530011O06Rik	654820	chrX	chrX	2380	325.585	-1.73932	0.261587	-6.64908	2.94927e-11	1.69095e-09	5.99295	4.75794	5.20372	6.30152	1.80212	2.63585	0.944434	1.67098
P2ry10	78826	chrX	chrX	2827	10187.1	0.524413	0.08547	6.13564	8.48169e-10	4.0155e-08	72.773	95.2129	73.4867	73.6221	108.029	141.017	104.507	101.392
Tlr8	170744	chrX	chrX	3158	34.805	4.93466	0.825296	5.97927	2.24143e-09	9.97014e-08	0	0.0366832	0.0776583	0	0.277175	0.718919	0.791738	0.411205
Tspan7	21912	chrX	chrX	1774	36.2657	7.11902	1.19238	5.97044	2.36617e-09	1.04563e-07	0	0	0	0	3.86508	0.168393	0.355914	0.0610009
Tlr7	170743	chrX	chrX	3746	229.181	1.39523	0.235248	5.93089	3.01297e-09	1.31698e-07	0.492826	1.09011	1.09987	0.968321	1.94723	3.14201	2.35297	1.9644
Prkx	19108	chrX	chrX	3216	9326.26	-0.404968	0.0719404	-5.62923	1.81021e-08	7.10366e-07	95.8418	84.5247	83.1285	88.4029	76.7264	67.9016	53.8096	69.4938
Sh2d1a	20400	chrX	chrX	819	7103.79	0.638205	0.119726	5.33052	9.79314e-08	3.45184e-06	175.482	190.6	172.899	181.304	260.351	266.34	291.997	305.587
Sash3	74131	chrX	chrX	2584	46117.3	0.371566	0.073549	5.05195	4.37314e-07	1.38397e-05	404.777	402.422	433.962	415.299	545.03	519.425	511.456	571.356
Gm6377	622976	chrX	chrX	2801	46.8575	3.22522	0.642214	5.02203	5.11295e-07	1.60088e-05	0.153488	0.0723775	0.0350225	0.091315	0.416669	1.06651	0.964782	0.743716
Foxp3	20371	chrX	chrX	3928	22263	0.741632	0.149526	4.95987	7.05387e-07	2.15356e-05	70.6596	135.17	114.649	135.6	168.245	246.627	127.924	220.164
Smim10l2a	320237	chrX	chrX	3064	245.45	1.01778	0.207158	4.91305	8.96697e-07	2.68515e-05	0.957431	1.64467	1.39271	1.72266	2.63776	3.26614	2.50578	3.00206
Fgf16	80903	chrX	chrX	3040	174.941	1.68148	0.355094	4.73531	2.18716e-06	6.13065e-05	0.316117	1.61002	0.67765	0.650141	2.07312	2.79077	1.70309	2.5452
Ftx	78878	chrX	chrX	7491	2673.18	0.628572	0.135089	4.65303	3.27092e-06	8.85907e-05	8.48381	5.84949	8.44328	7.23544	13.2312	12.3982	9.41313	11.3077
Gprasp2	245607	chrX	chrX	3818	524.886	0.802748	0.175068	4.58536	4.53201e-06	0.000120347	2.62962	1.83569	3.01899	3.30694	4.93675	4.53024	3.80356	5.33567
Il2rg	16186	chrX	chrX	1612	62407.7	0.400829	0.0892288	4.49215	7.05067e-06	0.000178942	908.755	857.792	911.088	868.853	1147.33	1161.71	1222.33	1157.8
Iqsec2	245666	chrX	chrX	6199	153.921	1.27344	0.28693	4.43816	9.07327e-06	0.000224839	0.293731	0.411131	0.522218	0.337585	0.969594	1.17102	0.680383	0.951403
Cxcr3	12766	chrX	chrX	1608	21335.3	0.547143	0.123816	4.419	9.91577e-06	0.000243198	362.922	270.558	264.187	253.214	459.741	379.803	431.592	399.869
Bgn	12111	chrX	chrX	2389	40.164	4.68865	1.07629	4.3563	1.32278e-05	0.000314812	0.0211715	0	0.0307968	0	3.38305	0.0875307	0.137431	0.0226487
Renbp	19703	chrX	chrX	1418	187.144	1.06205	0.245176	4.33179	1.47901e-05	0.000348238	1.42676	3.28828	2.02353	2.52527	3.88893	6.23583	4.68423	4.10196
Ptchd1	211612	chrX	chrX	6489	9.63363	6.63338	1.53899	4.31021	1.63098e-05	0.000380468	0	0	0	0	0.0584534	0.161127	0.0467048	0.0583687
Gpm6b	14758	chrX	chrX	5142	2740.86	0.794377	0.18452	4.30509	1.66915e-05	0.000388348	6.77728	12.1264	14.3942	9.19322	17.1648	21.7976	14.5286	18.199
L1cam	16728	chrX	chrX	5288	10386.4	-0.523866	0.12481	-4.19731	2.70107e-05	0.000596974	89.6224	38.1405	60.7639	60.9313	54.4977	34.7313	32.8877	47.902
Gspt2	14853	chrX	chrX	2494	111.216	1.10259	0.265945	4.14592	3.38456e-05	0.000735152	0.821347	0.836094	0.599837	0.745858	1.43897	2.26383	1.17468	1.71392
Itm2a	16431	chrX	chrX	1632	958.919	0.655408	0.159054	4.12066	3.77792e-05	0.000809639	13.249	12.9013	10.0082	12.5379	18.2715	20.6841	19.0965	18.4504
Tenm1	23963	chrX	chrX	8365	17.1834	2.88076	0.723733	3.98042	6.87936e-05	0.00138521	0.00906972	0.0242354	0.0029318	0.0194578	0.0976645	0.160703	0.0271728	0.109962
Cfp	18636	chrX	chrX	1524	1534.87	0.833698	0.209659	3.97644	6.99539e-05	0.00140217	20.278	14.0626	20.5658	21.1008	25.6545	37.2628	44.3962	29.5924
Gpc4	14735	chrX	chrX	2325	10.069	5.32207	1.34738	3.94993	7.81731e-05	0.00155808	0.0108772	0	0	0.0100009	0.20079	0.192729	0.336742	0.151269
Maged2	80884	chrX	chrX	2214	451.142	0.55139	0.144864	3.80625	0.00014109	0.0026421	3.80369	4.69608	4.37542	4.75755	6.19391	6.5305	6.10288	6.98953
Gria3	53623	chrX	chrX	5192	29.2607	2.23429	0.600282	3.72207	0.000197596	0.00358986	0.0194834	0.105983	0.0519586	0.049263	0.213547	0.276176	0.14593	0.354327
Reps2	194590	chrX	chrX	7630	11.314	4.795	1.28841	3.72163	0.000197944	0.00359249	0.0132579	0	0	0	0.217969	0.0430672	0.0397205	0.00709145
Arhgap6	11856	chrX	chrX	5748	69.4858	1.19638	0.321676	3.71921	0.000199846	0.00362329	0.153989	0.256964	0.170664	0.186082	0.314716	0.748384	0.311961	0.465959
Spaca5	278203	chrX	chrX	640	22.2278	2.17666	0.588242	3.70027	0.000215368	0.00387683	0.118544	0.452521	0.536473	0.25432	0.683842	2.61389	1.61794	1.14134
Sh3bgrl	56726	chrX	chrX	2836	9927.34	0.443751	0.120588	3.6799	0.000233327	0.00412858	73.0146	95.9524	70.1923	77.8159	102.182	116.005	106.197	104.705
Flna	192176	chrX	chrX	8347	245897	-0.392454	0.109402	-3.58728	0.000334152	0.00565751	1025.49	855.628	853.909	820.997	790.425	744.069	476.783	743.112
Armcx4	100503043	chrX	chrX	9014	1164.03	0.615498	0.177336	3.4708	0.000518915	0.00827032	2.07612	2.89164	2.81321	3.03098	4.195	5.17326	2.59169	5.02421
Fhl1	14199	chrX	chrX	2875	24.9911	3.38992	0.981852	3.45257	0.000555263	0.00877048	0.0351852	0.0100735	0.0170605	0.0242631	1.41066	0.16625	0.202045	0.0188201
Mageh1	75625	chrX	chrX	1398	108.721	0.872135	0.255381	3.41503	0.000637757	0.00983594	1.2301	1.63659	1.5262	1.46365	2.33752	2.75652	2.6195	2.99954
Sat1	20229	chrX	chrX	1116	5367.91	0.386225	0.113856	3.39223	0.000693274	0.0105904	107.729	112.083	114.997	106.447	137.363	150.65	165.112	126.979
Tbl1x	21372	chrX	chrX	2302	7445.51	-0.439745	0.133091	-3.30408	0.000952895	0.0137702	91.2593	117.921	90.8855	94.6953	81.8788	91.0335	45.2671	81.432
Zfp300	245368	chrX	chrX	4658	400.775	0.741059	0.226439	3.27267	0.00106538	0.0152213	1.27044	1.72848	1.93226	1.95681	3.44515	3.20022	2.19048	2.72397
Stard8	236920	chrX	chrX	4963	99.5126	1.32049	0.404735	3.26261	0.00110392	0.0156958	0.163059	0.344292	0.355785	0.356067	0.828933	0.957043	0.361304	0.97575
Xlr3a	22445	chrX	chrX	1647	17.9228	-2.27354	0.703506	-3.23173	0.00123043	0.017183	0.44529	0.492361	0.476493	0.480007	0.194869	0.0906891	0.092006	0.0492785
Cask	12361	chrX	chrX	8260	352.7	0.605697	0.194521	3.11379	0.00184703	0.0242864	1.09302	0.666181	0.982761	0.886733	1.41647	1.33452	1.1099	1.64092
Bcorl1	320376	chrX	chrX	6125	3838.12	-0.365496	0.119642	-3.05491	0.00225125	0.0284777	20.7724	14.6013	18.8148	20.8415	17.0824	13.5928	10.362	18.03
Tbc1d25	209815	chrX	chrX	2648	2006.39	-0.267641	0.0877893	-3.04867	0.00229857	0.0289519	24.554	19.0414	22.0517	22.5584	20.5938	17.0235	15.8992	19.9839
Cd99l2	171486	chrX	chrX	3600	2188.44	0.327901	0.107977	3.03676	0.00239136	0.0299073	13.3823	15.6311	13.9108	14.5261	18.1223	17.8491	16.1917	20.1326
Amot	27494	chrX	chrX	6365	40.4129	1.49748	0.513056	2.91875	0.00351435	0.0414561	0.0635711	0.0364008	0.169533	0.1169	0.233785	0.225279	0.234106	0.272027
Pnck	93843	chrX	chrX	1676	39.9803	1.3007	0.447901	2.90399	0.0036844	0.0431165	0.256515	0.362881	0.336553	0.513322	0.661537	1.17638	0.979485	0.790955
Armcx1	78248	chrX	chrX	2470	88.4566	0.977033	0.341187	2.86363	0.00418823	0.0479948	0.337874	0.71524	0.774457	0.809588	1.16945	1.51179	0.971371	1.39103

### Sheet: 12wk
gene	entrez	chr	bucket	length	baseMean	log2FoldChange	lfcSE	stat	pvalue	padj	TPM_WT6	TPM_WT7	TPM_WT8	TPM_WT9	TPM_XT6	TPM_XT7	TPM_XT8	TPM_XT9
Xist	213742	chrX	chrX	17918	79364.1	-5.03468	0.30555	-16.4774	5.32942e-61	3.23263e-58	163.442	201.713	219.485	186.769	8.43862	7.56307	2.45908	7.98221
Tlr13	279572	chrX	chrX	4014	137.018	4.85579	0.401955	12.0804	1.34008e-33	2.632e-31	0.0390429	0.0640836	0.0625862	0.0338229	1.44041	1.47976	1.0291	2.21449
Tktl1	83553	chrX	chrX	2471	2361.11	1.93034	0.160734	12.0095	3.16709e-33	5.95847e-31	13.1557	4.59934	7.93009	10.2378	45.2577	18.5394	39.2719	35.6394
Btk	12229	chrX	chrX	2535	127.454	3.86242	0.338516	11.4099	3.73277e-30	6.54077e-28	0.0794851	0.147596	0.213448	0.151743	2.17219	2.22317	1.76745	2.57565
Cybb	13058	chrX	chrX	4752	2734.48	1.61669	0.15451	10.4633	1.27325e-25	1.80609e-23	5.26257	5.0342	8.71482	6.82826	21.3899	18.2768	18.379	21.9503
Tsix	22097	chrX	chrX	4306	88.8785	2.90016	0.293169	9.89248	4.48788e-23	5.68879e-21	0.135182	0.130337	0.103221	0.0735684	0.912595	0.86892	0.893327	0.681013
Il13ra1	16164	chrX	chrX	3686	273.191	2.08156	0.227104	9.16569	4.92325e-20	5.02818e-18	0.607387	0.564633	0.550487	0.798041	3.25261	3.59083	1.84407	2.5545
Cfp	18636	chrX	chrX	1524	1947.06	0.932129	0.105561	8.83025	1.0444e-18	9.67178e-17	17.893	17.5539	21.0746	22.1376	31.9767	37.517	40.4136	45.1579
Smim10l2a	320237	chrX	chrX	3064	408.39	1.22603	0.155131	7.90318	2.7187e-15	1.95933e-13	1.49791	1.94618	1.82273	1.89794	4.0436	4.34268	4.7935	4.04509
Gprasp2	245607	chrX	chrX	3818	554.585	1.09326	0.14401	7.59157	3.16041e-14	2.10769e-12	1.85299	2.01508	2.13594	2.32913	5.0413	5.00403	3.84113	4.50033
Gm6377	622976	chrX	chrX	2801	91.9336	2.41209	0.318921	7.56328	3.93038e-14	2.56378e-12	0.111902	0.392389	0.193178	0.282743	1.09912	1.48608	0.928551	1.59493
Ptchd1	211612	chrX	chrX	6489	36.5886	4.75549	0.642266	7.40423	1.31916e-13	8.10216e-12	0.00345019	0.0108112	0.0148904	0.00697412	0.196718	0.183792	0.249245	0.374237
Fgf16	80903	chrX	chrX	3040	232.77	1.81231	0.250696	7.22914	4.86074e-13	2.8672e-11	0.729093	1.16154	0.508545	0.677337	2.26418	3.83849	2.84704	2.05735
Iqsec2	245666	chrX	chrX	6199	183.381	1.48321	0.214359	6.91931	4.53849e-12	2.43593e-10	0.238365	0.411184	0.342913	0.427072	1.00538	1.11662	0.863806	1.04589
Gpr82	319200	chrX	chrX	2497	48.7195	2.40247	0.35681	6.7332	1.65973e-11	8.4035e-10	0.116559	0.224763	0.0851309	0.14499	0.711692	0.936517	0.490164	0.917489
Tlr8	170744	chrX	chrX	3158	33.2615	4.64933	0.694986	6.68982	2.23448e-11	1.10936e-09	0.0283576	0.0074049	0.0183579	0.0143303	0.42799	0.65904	0.214547	0.609377
Maged2	80884	chrX	chrX	2214	662.889	0.80758	0.121641	6.63901	3.15788e-11	1.55914e-09	3.98419	5.45009	5.04502	5.059	7.49529	10.4883	9.14124	8.15395
Tlr7	170743	chrX	chrX	3746	437.109	1.29565	0.197053	6.57513	4.86102e-11	2.34181e-09	1.5061	1.40458	0.923417	2.34974	4.68384	2.95275	2.86474	4.80088
Pdzd4	245469	chrX	chrX	3972	402.08	1.36645	0.213615	6.39679	1.58676e-10	7.25322e-09	0.839843	1.37176	1.75635	1.17923	3.69267	2.94371	3.82426	2.91274
Mir223hg	100038363	chrX	chrX	2777	59.5528	5.94089	0.942226	6.30517	2.8788e-10	1.27992e-08	0.0241861	0	0.0765473	0	0.856249	0.968403	0.668983	1.40247
Mid2	23947	chrX	chrX	5916	902.296	1.29211	0.215724	5.98965	2.10289e-09	8.40826e-08	1.50618	2.58908	1.63326	2.05009	5.96545	6.5419	2.39028	5.66546
Lonrf3	74365	chrX	chrX	7370	305.19	-1.11481	0.188567	-5.91201	3.37959e-09	1.31312e-07	1.46724	1.09784	1.26122	1.24037	0.760734	0.663152	0.394417	0.643461
P2ry10	78826	chrX	chrX	2827	17349.8	0.455888	0.0776221	5.87318	4.27512e-09	1.63968e-07	113.7	113.491	107.711	130.138	176.818	159.235	143.529	178.918
Pnck	93843	chrX	chrX	1676	82.8167	2.06539	0.355951	5.80244	6.5357e-09	2.46312e-07	0.307238	0.739492	0.46121	0.229515	1.61288	1.79991	2.77765	1.05253
Itm2a	16431	chrX	chrX	1632	1124.81	0.718758	0.124094	5.79205	6.9533e-09	2.59992e-07	12.2505	11.764	10.3847	12.4091	19.0789	22.74	18.1062	19.5827
Gria3	53623	chrX	chrX	5192	52.7533	3.4522	0.610548	5.65427	1.56514e-08	5.5284e-07	0.0388087	0.0495438	0.0818843	0.00435815	0.713476	0.346809	0.324137	0.326525
Gspt2	14853	chrX	chrX	2494	185.454	1.04946	0.187505	5.59696	2.18142e-08	7.55591e-07	1.04132	0.947014	1.14677	1.21575	2.10754	2.44725	2.445	2.25974
Sh2d1a	20400	chrX	chrX	819	7190.61	0.713422	0.128227	5.56373	2.64071e-08	9.02669e-07	146.194	137.596	152.592	157.812	217.045	254.635	286.237	249.909
Pir	69656	chrX	chrX	1601	18.2243	5.65242	1.01875	5.5484	2.88297e-08	9.81474e-07	0.0139839	0	0.0241408	0	0.359574	0.204489	1.16038	0.257573
Gm53177	668415	chrX	chrX	2200	51.7552	1.74741	0.315298	5.5421	2.9887e-08	1.01553e-06	0.173	0.308253	0.33379	0.164564	0.728131	0.935393	1.063	0.593569
Renbp	19703	chrX	chrX	1418	192.169	1.28968	0.249262	5.17399	2.29147e-07	6.84264e-06	1.19994	2.62212	1.53998	1.80318	3.58321	4.94742	5.27135	3.8129
Tenm1	23963	chrX	chrX	8365	21.2611	3.22194	0.643861	5.00409	5.61256e-07	1.54091e-05	0.00535285	0.0195688	0.0161713	0.00541005	0.0867729	0.106231	0.0888352	0.142415
G530011O06Rik	654820	chrX	chrX	2380	54.1133	1.80504	0.370816	4.86775	1.12877e-06	2.92385e-05	0.122289	0.324241	0.300426	0.190147	0.893911	0.953079	0.753024	0.654563
Gpr174	213439	chrX	chrX	5384	13462.8	0.717551	0.149081	4.81315	1.48568e-06	3.77182e-05	37.0671	43.8202	40.6056	46.9067	78.8448	88.7529	46.2533	78.8052
Gab3	210710	chrX	chrX	2129	2167.04	-0.485069	0.101266	-4.79002	1.66761e-06	4.18613e-05	27.5095	29.0853	29.6905	20.5338	21.82	19.5514	20.0595	16.7868
Sash3	74131	chrX	chrX	2584	60234.6	0.382643	0.0808848	4.73072	2.2373e-06	5.45529e-05	466.585	438.128	440.362	471.938	610.22	602.431	574.322	656.499
Armcx1	78248	chrX	chrX	2470	128.485	0.877208	0.198249	4.42477	9.65449e-06	0.000213294	0.752319	0.842606	0.829319	0.870289	1.55041	1.58108	1.5839	1.51185
Firre	103012	chrX	chrX	6565	2021.54	0.595046	0.138899	4.28403	1.83541e-05	0.000379679	6.38399	5.09013	6.07264	4.46691	10.4312	9.8633	6.71496	7.50279
Il2rg	16186	chrX	chrX	1612	86702.6	0.419588	0.0997119	4.208	2.57643e-05	0.000513361	1000.68	1073.46	1060.84	988.242	1413.16	1387.03	1537.19	1351.19
Foxp3	20371	chrX	chrX	3928	40120.5	0.599074	0.143447	4.17626	2.96336e-05	0.000584592	168.733	169.092	141.949	257.676	336.254	284.202	212.112	305.7
Phka1	18679	chrX	chrX	6115	78.3522	1.14416	0.279846	4.08853	4.34108e-05	0.000834281	0.216011	0.145318	0.123248	0.233121	0.495269	0.489494	0.235895	0.430845
Rtl5	331474	chrX	chrX	4766	666.57	0.737839	0.183793	4.01452	5.9568e-05	0.00111018	2.0669	2.70352	2.25847	2.28839	5.14665	4.7643	2.57265	3.99453
Tceal3	594844	chrX	chrX	1115	76.1363	1.1827	0.295608	4.0009	6.31023e-05	0.00116373	0.702772	0.81794	1.29987	0.832044	1.95297	2.16021	3.35192	1.2739
Tsx	22127	chrX	chrX	815	69.9449	1.02344	0.262279	3.90212	9.5354e-05	0.00167413	0.90652	1.34856	1.75464	1.11055	2.18048	3.24231	2.89626	2.27691
Rtl8c	72865	chrX	chrX	953	1364.76	0.4376	0.115205	3.79845	0.000145604	0.00243668	24.714	27.4825	28.8755	27.7799	33.9855	37.6169	43.2534	37.3575
Vegfd	14205	chrX	chrX	1876	8.28134	4.44507	1.17579	3.7805	0.000156511	0.00260458	0.0119341	0	0.030903	0	0.240155	0.186979	0.198056	0.146544
Spaca5	278203	chrX	chrX	640	26.401	2.07818	0.553817	3.75246	0.000175106	0.002866	0.20989	0.328847	0.452923	0.388911	2.22919	1.90002	0.819602	1.36026
Cxcr3	12766	chrX	chrX	1608	25977.8	0.338068	0.0909037	3.71897	0.000200034	0.00319638	343.037	264.997	360.403	313.549	417.812	381.734	449.68	412.944
Tex11	83558	chrX	chrX	3594	10.8944	3.62308	0.976779	3.70921	0.000207905	0.00330595	0.0124587	0.0130132	0.0107539	0	0.271606	0.0650663	0.0486501	0.146612
Akap17b	338351	chrX	chrX	6153	932.468	-0.385011	0.104396	-3.688	0.000226027	0.00357789	4.08978	3.77013	4.4912	3.01921	3.72209	2.97203	3.19689	2.28985
Ftx	78878	chrX	chrX	7491	3080.07	0.550915	0.149633	3.68176	0.000231627	0.00364348	7.67197	7.26733	8.27059	6.6484	13.7427	11.8688	8.29778	11.7622
Arhgap6	11856	chrX	chrX	5748	121.915	1.13646	0.310104	3.66477	0.000247557	0.00383413	0.428447	0.406832	0.158013	0.248005	0.692361	0.683481	0.517123	0.765251
Armcx2	67416	chrX	chrX	3778	1383.46	0.355831	0.0979024	3.63455	0.00027847	0.00422058	5.83115	8.7151	7.06902	7.25303	8.50659	12.5095	8.35945	8.87159
Dmd	13405	chrX	chrX	13852	237.328	0.556041	0.156896	3.544	0.000394102	0.00571272	0.31032	0.292055	0.224609	0.416548	0.561953	0.443994	0.295054	0.606978
Mageh1	75625	chrX	chrX	1398	142.324	0.745034	0.215892	3.45095	0.000558617	0.00781073	1.53739	1.99054	1.45143	1.87753	2.72138	3.16147	3.01732	2.86781
Fgf13	14168	chrX	chrX	2494	2342.1	-0.352555	0.105694	-3.33563	0.00085107	0.0111765	24.7133	23.516	24.2062	22.1467	18.5865	19.3998	17.7197	20.7143
Tspan7	21912	chrX	chrX	1774	8.16152	2.87285	0.879681	3.26579	0.00109161	0.0138962	0.0378607	0.0263638	0.0108933	0.0255102	0.1552	0.158184	0.221764	0.206626
Xpnpep2	170745	chrX	chrX	3498	55.141	0.998589	0.307625	3.24612	0.00116989	0.0147771	0.20481	0.267406	0.254127	0.20053	0.415012	0.708631	0.524845	0.31437
Stard8	236920	chrX	chrX	4963	161.358	0.730906	0.226241	3.23065	0.00123508	0.0154584	0.505237	0.452333	0.451676	0.820664	1.07925	0.84813	0.801492	1.00169
Plxnb3	140571	chrX	chrX	6022	14.418	2.32913	0.764572	3.04632	0.00231664	0.0265078	0.0260243	0.00776642	0.0352992	0.00751495	0.0498761	0.12038	0.097993	0.0951083
Prkx	19108	chrX	chrX	3216	12045.1	-0.492696	0.161922	-3.04279	0.00234395	0.026769	107.229	92.2154	95.2294	94.1688	96.3667	77.2441	43.5762	78.4386
Tceal8	66684	chrX	chrX	2358	46.2727	1.31751	0.434073	3.03522	0.00240361	0.0272242	0.208881	0.247929	0.229471	0.278286	0.711186	0.585116	0.954697	0.349766
Sh3bgrl	56726	chrX	chrX	2836	14175.9	0.330314	0.109189	3.02517	0.00248497	0.0279168	99.729	96.87	82.9886	119.473	137.283	120.651	115.615	141.206
Zc4h2	245522	chrX	chrX	2144	261.034	0.430021	0.142608	3.0154	0.00256643	0.0286508	2.23465	2.4868	2.21729	2.37462	3.11701	3.70841	2.7422	3.43004
Map3k15	270672	chrX	chrX	4348	1171.55	0.446739	0.151498	2.9488	0.00319011	0.0344305	4.88135	4.99103	5.24451	5.24055	7.70803	8.34711	4.96637	8.1459
Cd99l2	171486	chrX	chrX	3600	2889.89	0.268665	0.0916136	2.93259	0.0033615	0.0359545	16.3372	15.0766	15.7389	18.2843	21.6783	21.2542	16.9202	21.6369
Pcyt1b	236899	chrX	chrX	5229	1013.87	0.315664	0.108211	2.91711	0.00353291	0.0375185	3.70355	3.63583	3.90633	4.25808	5.026	5.2324	4.03349	5.72195
Rnf128	66889	chrX	chrX	3294	513.116	0.460756	0.158493	2.9071	0.00364794	0.0384432	3.26921	2.83967	2.72799	2.91946	3.79926	4.05365	3.97443	4.88239
Efhc2	74405	chrX	chrX	2554	12.1139	1.99524	0.686956	2.90446	0.00367883	0.0387003	0.0262979	0.091561	0.0302658	0.0265789	0.117601	0.274685	0.0770182	0.242193
Gm9670	676246	chrX	chrX	607	104.767	0.731788	0.252264	2.90088	0.00372112	0.0390531	2.21301	3.46725	3.59751	2.1621	4.61829	5.47058	7.05731	2.79294
Zfp300	245368	chrX	chrX	4658	585.944	0.603995	0.209596	2.88171	0.00395521	0.0409969	2.11002	2.04327	1.9333	2.72521	4.83073	4.04641	1.96601	3.55105
Bhlhb9	70237	chrX	chrX	2825	2422.45	0.29169	0.102053	2.85822	0.0042603	0.0434863	16.3732	18.2194	15.1451	19.688	21.9019	24.2871	19.1018	22.2042
Cysltr1	58861	chrX	chrX	2754	1548.75	-0.481143	0.168418	-2.85684	0.00427879	0.04365	17.8277	17.305	13.241	10.1964	13.2509	14.6643	6.42032	9.90757
Gpm6b	14758	chrX	chrX	5142	3422.33	0.627547	0.221406	2.83438	0.00459153	0.0463641	11.1811	8.85453	13.616	12.5415	12.6851	20.9381	14.8767	27.5077
Nap1l3	54561	chrX	chrX	2826	171.345	0.784587	0.277633	2.82599	0.00471354	0.0473727	1.00613	0.819209	0.820582	1.36117	1.4791	1.70463	2.1655	1.68621

### Sheet: Colon
gene	entrez	chr	bucket	length	baseMean	log2FoldChange	lfcSE	stat	pvalue	padj	TPM_WT1	TPM_WT2	TPM_WT3	TPM_WT4	TPM_WT5	TPM_XT1	TPM_XT2	TPM_XT3	TPM_XT4	TPM_XT5
Mid1	17318	chrX	chrX	4100	1424.78	-3.33587	0.105672	-31.5682	1.00852e-218	7.76409e-215	33.545	26.5966	28.7161	39.1795	31.3409	3.41721	2.5483	4.21428	3.03246	2.63934
Xist	213742	chrX	chrX	17918	22729.9	-6.46086	0.303444	-21.2918	1.3525e-100	4.16488e-97	132.698	122.558	98.4219	131.718	147.892	0.796569	1.26092	1.6016	2.70674	1.32866
G530011O06Rik	654820	chrX	chrX	2380	331.039	-2.03587	0.133364	-15.2655	1.29892e-52	1.81814e-49	12.5002	7.5072	11.1448	13.808	11.3776	2.93237	1.78272	3.07231	2.95738	2.96528
Sash3	74131	chrX	chrX	2584	8419.08	0.645488	0.0480505	13.4335	3.84579e-41	4.93447e-38	132.92	131.083	98.775	138.665	140.614	201.733	180.863	168.332	222.525	228.472
Cxcr3	12766	chrX	chrX	1608	8699.64	0.56653	0.052014	10.8919	1.25995e-27	7.75976e-25	234.682	182.074	206.78	254.676	223.176	360.955	273.523	340.301	327.365	323.287
Gm6377	622976	chrX	chrX	2801	47.497	5.00255	0.513363	9.74466	1.9442e-22	8.09049e-20	0.0352871	0.0506257	0.0561446	0.0532493	0.0539079	0.955435	1.9692	1.50195	2.80635	1.05823
Mid2	23947	chrX	chrX	5916	484.287	1.49916	0.163029	9.19566	3.72711e-20	1.33457e-17	2.49771	1.62991	2.76456	1.60513	2.2971	7.47728	7.50354	4.62225	4.86322	5.94079
Il2rg	16186	chrX	chrX	1612	44494.8	0.373848	0.0414272	9.02422	1.8098e-19	5.68682e-17	1206.18	1148.03	1243.45	1250.79	1214.27	1678.42	1491.48	1617.19	1506.78	1555.71
Gpr174	213439	chrX	chrX	5384	4576.22	0.461458	0.0563526	8.18876	2.63938e-16	5.8055e-14	31.6491	36.8114	40.2986	37.0754	33.9068	43.254	51.44	63.0779	44.7731	46.1141
P2ry10	78826	chrX	chrX	2827	43502.8	0.406903	0.0512077	7.94612	1.92442e-15	3.89872e-13	677.47	642.952	668.447	694.069	650.221	867.854	946.577	967.819	824.295	815.962
Cybb	13058	chrX	chrX	4752	293.884	3.14892	0.410139	7.67768	1.62e-14	2.81792e-12	0.80078	0.258619	0.45228	0.826525	0.804973	3.66611	5.29018	4.64784	10.7142	3.69304
Sh2d1a	20400	chrX	chrX	819	2236.26	0.446981	0.0647811	6.89987	5.20514e-12	7.03013e-10	96.1238	105.789	135.563	133.611	112.709	138.649	150.818	188.957	157.893	155.911
Ftx	78878	chrX	chrX	7491	557.401	0.746034	0.110262	6.76601	1.32384e-11	1.61771e-09	3.08749	3.04769	2.60317	2.66804	2.55994	5.48487	4.17008	5.54247	3.95731	4.39025
Tsix	22097	chrX	chrX	4306	32.0337	2.73524	0.468648	5.83645	5.33239e-09	4.41413e-07	0.103292	0.0878171	0.0365214	0.17319	0.0818216	0.414333	0.529619	0.383821	0.680088	1.26746
Iqsec2	245666	chrX	chrX	6199	26.15	3.03352	0.550384	5.51164	3.5551e-08	2.45461e-06	0.0318887	0.0686252	0	0.0561412	0.113671	0.414781	0.342221	0.323167	0.414393	0.36431
Tktl1	83553	chrX	chrX	2471	42.1263	1.96452	0.35745	5.49593	3.88662e-08	2.67153e-06	0.419996	0.267805	0.360642	0.321923	0.387012	1.42281	1.58828	1.17556	1.30988	1.33284
Tlr13	279572	chrX	chrX	4014	21.2362	3.92216	0.724014	5.41725	6.05231e-08	4.05163e-06	0.0246236	0	0.0391781	0.0123859	0.150469	0.339891	0.581359	0.399265	0.75516	0.363359
Gm614	245536	chrX	chrX	747	2194.93	0.391803	0.0736552	5.31942	1.04098e-07	6.74797e-06	134.895	104.027	127.788	148.086	122.697	199.078	124.46	203.013	166.372	150.091
Cfp	18636	chrX	chrX	1524	255.426	0.873176	0.167769	5.20464	1.94368e-07	1.1901e-05	4.57228	6.20309	6.56974	5.93734	5.94472	8.09147	8.03889	14.2624	15.8444	9.04553
3830403N18Rik	70691	chrX	chrX	1020	23.2687	3.21553	0.631836	5.08918	3.59621e-07	2.12149e-05	0.0484506	0.0463407	1.02785	0.0974844	0.246725	0.720232	1.66387	4.41907	2.36735	0.830279
Il13ra1	16164	chrX	chrX	3686	22.4978	2.64688	0.574581	4.60664	4.09235e-06	0.000200031	0.0536295	0.0128235	0.142215	0.107905	0.136549	0.469789	0.532372	0.448381	0.836296	0.331871
Zdhhc9	208884	chrX	chrX	2995	868.367	0.381428	0.0894804	4.2627	2.01976e-05	0.00085874	12.722	14.1408	13.127	10.707	12.9233	15.8386	15.3706	17.7924	16.2106	17.3744
Xlr3b	574437	chrX	chrX	1617	21.53	3.11041	0.729715	4.2625	2.02156e-05	0.00085874	0.183375	0.467706	0	0.215225	0	1.91464	1.96793	0.371672	0.254182	1.33844
Xlr	22441	chrX	chrX	1032	17.0424	3.2235	0.907208	3.55321	0.000380562	0.0110141	1.72394	0	0.406359	0.0481754	0	1.06779	0.873651	0.388239	2.14069	1.64125
Btk	12229	chrX	chrX	2535	8.58815	3.2628	0.92501	3.52731	0.000419805	0.0119921	0.0389898	0	0.124072	0.0196122	0.0198548	0.165598	0.355664	0.395131	0.32427	0.259837
Spaca5	278203	chrX	chrX	640	5.56947	4.19299	1.20343	3.48421	0.000493599	0.0137226	0.0772181	0.0738555	0	0	0.0786437	0.655925	0.828684	0.391272	0.963309	1.32326
Pls3	102866	chrX	chrX	3421	137.5	0.726095	0.208887	3.47602	0.00050892	0.0140426	1.9502	1.34024	0.919386	1.38063	2.2069	2.807	2.54249	1.9471	2.74829	2.43429
Zfp300	245368	chrX	chrX	4658	107.573	0.724117	0.211829	3.4184	0.000629912	0.016722	0.721454	1.0655	0.990337	0.864552	0.756384	1.11527	1.73067	1.48378	1.51107	1.404

### Sheet: LN
gene	entrez	chr	bucket	length	baseMean	log2FoldChange	lfcSE	stat	pvalue	padj	TPM_WT1	TPM_WT2	TPM_WT3	TPM_WT4	TPM_WT5	TPM_XT1	TPM_XT2	TPM_XT3	TPM_XT4	TPM_XT5
Mid1	17318	chrX	chrX	4100	780.901	-3.05106	0.120326	-25.3567	7.57696e-142	6.29001e-138	18.4741	14.4948	13.1395	15.9284	11.9112	1.82283	1.83591	2.01669	1.539	1.78465
Sash3	74131	chrX	chrX	2584	33200.9	0.63109	0.0455993	13.8399	1.46387e-43	2.02538e-40	440.278	441.588	450.095	432.707	425.795	688.007	662.42	745.105	664.984	694.933
Xist	213742	chrX	chrX	17918	33933.1	-6.14089	0.514015	-11.9469	6.73879e-33	5.08564e-30	142.265	165.75	150.385	185.962	165.141	0.485353	1.96744	4.93046	4.98549	2.49303
Tktl1	83553	chrX	chrX	2471	177.676	2.18327	0.196135	11.1314	8.81904e-29	5.63163e-26	2.0993	1.01189	0.736119	0.972625	1.02879	6.41566	5.17859	4.16932	5.3078	4.73422
Cybb	13058	chrX	chrX	4752	320.447	1.61307	0.174085	9.26595	1.93341e-20	6.97834e-18	0.425997	0.94899	1.85687	2.0133	2.01783	1.26771	4.39124	6.11323	7.21776	3.66887
Cxcr3	12766	chrX	chrX	1608	19295.7	0.420086	0.0592855	7.08582	1.38226e-12	2.32143e-10	409.069	465.682	509.588	469.427	376.927	617.195	563.606	751.924	577.51	532.679
Btk	12229	chrX	chrX	2535	52.44	2.84484	0.416783	6.82572	8.74852e-12	1.27414e-09	0	0.158519	0.335867	0.711052	0.140746	0.339486	1.48466	2.37215	2.6669	1.01559
Gpr174	213439	chrX	chrX	5384	5182.31	0.508543	0.0779423	6.52461	6.81791e-11	8.64106e-09	22.8806	34.2999	41.4038	39.823	34.5923	38.4634	53.2433	69.7408	45.1628	44.1687
Mid2	23947	chrX	chrX	5916	268.955	1.12238	0.172852	6.49333	8.39593e-11	1.04028e-08	1.46139	0.981142	1.38031	1.12499	1.2288	3.23861	3.47069	2.19736	2.37695	2.51182
Tsix	22097	chrX	chrX	4306	42.935	2.30319	0.361752	6.36676	1.93057e-10	2.28952e-08	0.0881475	0.165906	0.0898771	0.161002	0.227862	0.504909	0.864328	0.431278	0.743153	1.11187
Tlr13	279572	chrX	chrX	4014	36.9677	2.88355	0.453665	6.35612	2.06918e-10	2.43649e-08	0.0525333	0.0556172	0.0482076	0.287857	0.0888866	0.282104	0.760516	0.815147	1.21266	0.495105
Il2rg	16186	chrX	chrX	1612	35919.8	0.295407	0.0466189	6.33664	2.34834e-10	2.70761e-08	955.37	811.779	883.306	851.886	841.236	1189.91	1009.6	1179.55	983.475	1071.06
Zfp300	245368	chrX	chrX	4658	259.786	0.880925	0.143262	6.14905	7.79462e-10	8.29577e-08	1.53013	1.98421	1.562	1.93486	1.5511	2.86859	3.40253	3.28442	3.38659	3.04475
G530011O06Rik	654820	chrX	chrX	2380	129.331	-1.42039	0.240076	-5.9164	3.29058e-09	3.0693e-07	4.90845	2.83281	2.86193	3.47609	3.03572	1.2751	0.790675	2.06219	1.19305	1.30946
3830403N18Rik	70691	chrX	chrX	1020	37.4997	2.64725	0.453473	5.83772	5.29193e-09	4.88122e-07	0.0826935	0.306418	1.36592	0.498434	0.131173	1.33219	1.92691	7.88956	1.6791	1.1956
Ftx	78878	chrX	chrX	7491	1169.46	0.622538	0.109295	5.69595	1.22685e-08	1.07775e-06	5.14011	5.26305	4.50505	5.85519	5.89412	7.12886	8.17825	11.0201	8.18865	7.56703
Sh2d1a	20400	chrX	chrX	819	5038.41	0.456553	0.0895157	5.10026	3.39186e-07	2.19124e-05	143.463	228.481	257.393	293.394	213.519	240.188	353.283	410.363	284.512	283.135
P2ry10	78826	chrX	chrX	2827	7308.91	0.316157	0.0647599	4.88199	1.05019e-06	6.16125e-05	104.442	82.8077	87.8611	101.985	121.034	147.724	111.845	102.447	114.279	158.268
Cfp	18636	chrX	chrX	1524	661.116	0.607609	0.129393	4.69586	2.65485e-06	0.000143578	12.2038	13.2425	15.262	19.3183	13.2275	11.6506	24.2292	30.2028	31.7033	20.3904
Zdhhc9	208884	chrX	chrX	2995	924.804	0.391707	0.0890181	4.40031	1.08097e-05	0.00051132	13.3491	11.673	11.9011	10.0153	11.1236	17.286	15.0237	15.6934	16.0569	13.437
Tlr8	170744	chrX	chrX	3158	20.032	2.56486	0.585671	4.37936	1.19029e-05	0.000561429	0.0133546	0.0282771	0.134804	0.204895	0.05649	0.114742	0.463467	0.686066	0.89913	0.228839
Spaca5	278203	chrX	chrX	640	14.7172	2.96224	0.692572	4.27716	1.89292e-05	0.000843479	0.395378	0.209295	0	0.505514	0.209057	1.98164	2.15624	1.45085	1.76057	1.48204
Il13ra1	16164	chrX	chrX	3686	20.2211	2.64245	0.625221	4.22643	2.37432e-05	0.00102173	0	0.0121133	0.125994	0.200622	0.0846966	0.0983061	0.465148	0.467833	0.562466	0.416625
Xlr	22441	chrX	chrX	1032	29.815	2.6306	0.646416	4.06951	4.71124e-05	0.00183617	2.08417	0.25959	0.262507	0.134356	0	2.58951	2.06658	0.514142	1.92162	2.80106
Iqsec2	245666	chrX	chrX	6199	57.3837	1.31035	0.327294	4.00359	6.23893e-05	0.00234355	0.204099	0.208878	0.162321	0.350422	0.22303	0.31419	0.640862	0.813139	0.68344	0.49546
Renbp	19703	chrX	chrX	1418	101.276	0.917204	0.24198	3.79042	0.000150392	0.00516968	1.45734	1.88926	2.238	3.42238	1.5726	1.75684	3.62737	6.01815	5.97552	3.6312
Gprasp1	67298	chrX	chrX	5959	1563.74	-0.389121	0.103058	-3.77575	0.000159525	0.00544977	11.0194	13.4645	13.4242	13.1233	13.0077	8.35353	12.5264	14.1501	8.78874	7.34466
Zfp182	319535	chrX	chrX	5944	1884.64	-0.275766	0.0755938	-3.648	0.000264293	0.00848753	14.9921	13.2206	14.6171	18.055	14.7287	11.2474	12.4736	14.2974	13.5728	11.8845
Pls3	102866	chrX	chrX	3421	232.395	0.652033	0.180037	3.62165	0.000292725	0.00923977	2.39161	2.08826	1.65167	1.97249	3.32438	3.66752	2.44478	2.86934	5.11179	4.31734
Reps2	194590	chrX	chrX	7630	36.1289	1.62837	0.49637	3.28057	0.00103598	0.0273892	0.0221094	0.0175555	0.116661	0.260471	0.0818327	0.00593638	0.257594	0.405654	0.691123	0.248626
Tex13d	100039899	chrX	chrX	1549	66.5039	0.892045	0.279928	3.18669	0.0014391	0.035822	0.789566	1.78713	1.17427	1.73058	0.950136	1.16965	3.15862	3.02577	3.69527	1.51626
Zmat1	215693	chrX	chrX	3504	577.965	-0.308743	0.0989548	-3.12004	0.00180828	0.0429511	5.99387	8.51195	9.12302	9.03527	6.98766	4.73111	7.29189	8.10126	7.13876	5.50409
Stard8	236920	chrX	chrX	4963	42.7082	1.35383	0.441041	3.06961	0.00214337	0.048549	0.237933	0.197922	0.155958	0.176939	0.170739	0.136897	0.58139	0.561278	1.18966	0.409534
Ptchd1	211612	chrX	chrX	6489	3.44035	4.88222	1.59134	3.06799	0.00215507	0.0487474	0	0	0	0	0	0.00698021	0.0579999	0.0545122	0.0972399	0.0208817
