## Supplemental Table 2 for "Xist-mediated gene silencing promotes T cell-driven autoimmunity"

### Sheet: Pre
gene	log2FC_0	padj_0	in_immune_list
5530601H04Rik	0.280682	0.0377533	FALSE
Ammecr1	0.280566	0.0168252	FALSE
Armcx4	0.29797	0.0265307	FALSE
Brwd3	0.263934	0.00518255	FALSE
Cdkl5	0.476659	0.0220908	FALSE
Cxcr3	0.472102	0.0113624	TRUE
Firre	0.406188	0.000187169	TRUE
Foxp3	0.371483	2.20621e-05	TRUE
Ftx	0.672777	1.35828e-12	FALSE
Iqsec2	0.915306	5.00605e-05	FALSE
Lancl3	0.785618	0.00542603	FALSE
Slc9a7	0.330599	0.0114373	FALSE
Tktl1	0.717136	0.00542603	FALSE
Tsc22d3	0.282744	0.0034041	FALSE
Zfp300	0.478329	0.00847576	FALSE

### Sheet: 6wk and 12wk
gene	log2FC_6w	padj_6w	log2FC_12w	padj_12w	in_immune_list
Arhgap6	1.19638	0.00362329	1.13646	0.00383413	TRUE
Armcx1	0.977033	0.0479948	0.877208	0.000213294	FALSE
Btk	3.75862	6.01748e-16	3.86242	6.54077e-28	TRUE
Cd99l2	0.327901	0.0299073	0.268665	0.0359545	FALSE
Cfp	0.833698	0.00140217	0.932129	9.67178e-17	TRUE
Cxcr3	0.547143	0.000243198	0.338068	0.00319638	TRUE
Cybb	1.49269	1.36835e-56	1.61669	1.80609e-23	TRUE
Fgf16	1.68148	6.13065e-05	1.81231	2.8672e-11	FALSE
Foxp3	0.741632	2.15356e-05	0.599074	0.000584592	TRUE
Ftx	0.628572	8.85907e-05	0.550915	0.00364348	FALSE
Gm6377	3.22522	1.60088e-05	2.41209	2.56378e-12	FALSE
Gpm6b	0.794377	0.000388348	0.627547	0.0463641	FALSE
Gpr174	0.754561	1.45835e-13	0.717551	3.77182e-05	TRUE
Gprasp2	0.802748	0.000120347	1.09326	2.10769e-12	FALSE
Gria3	2.23429	0.00358986	3.4522	5.5284e-07	FALSE
Gspt2	1.10259	0.000735152	1.04946	7.55591e-07	FALSE
Il13ra1	2.6017	9.54933e-21	2.08156	5.02818e-18	TRUE
Il2rg	0.400829	0.000178942	0.419588	0.000513361	TRUE
Iqsec2	1.27344	0.000224839	1.48321	2.43593e-10	FALSE
Itm2a	0.655408	0.000809639	0.718758	2.59992e-07	FALSE
Maged2	0.55139	0.0026421	0.80758	1.55914e-09	FALSE
Mageh1	0.872135	0.00983594	0.745034	0.00781073	FALSE
Mid2	1.37729	7.48034e-19	1.29211	8.40826e-08	FALSE
Mir223hg	5.80326	1.84981e-10	5.94089	1.27992e-08	FALSE
P2ry10	0.524413	4.0155e-08	0.455888	1.63968e-07	FALSE
Pnck	1.3007	0.0431165	2.06539	2.46312e-07	FALSE
Ptchd1	6.63338	0.000380468	4.75549	8.10216e-12	FALSE
Renbp	1.06205	0.000348238	1.28968	6.84264e-06	FALSE
Sash3	0.371566	1.38397e-05	0.382643	5.45529e-05	TRUE
Sh2d1a	0.638205	3.45184e-06	0.713422	9.02669e-07	TRUE
Sh3bgrl	0.443751	0.00412858	0.330314	0.0279168	FALSE
Smim10l2a	1.01778	2.68515e-05	1.22603	1.95933e-13	FALSE
Spaca5	2.17666	0.00387683	2.07818	0.002866	FALSE
Stard8	1.32049	0.0156958	0.730906	0.0154584	FALSE
Tenm1	2.88076	0.00138521	3.22194	1.54091e-05	FALSE
Tktl1	2.15897	1.42018e-20	1.93034	5.95847e-31	FALSE
Tlr13	6.39048	1.08335e-33	4.85579	2.632e-31	FALSE
Tlr7	1.39523	1.31698e-07	1.29565	2.34181e-09	TRUE
Tlr8	4.93466	9.97014e-08	4.64933	1.10936e-09	TRUE
Tspan7	7.11902	1.04563e-07	2.87285	0.0138962	FALSE
Zfp300	0.741059	0.0152213	0.603995	0.0409969	FALSE

### Sheet: Colon and LN
gene	log2FC_LN	padj_LN	log2FC_Colon	padj_Colon	in_immune_list
3830403N18Rik	2.64725	4.88122e-07	3.21553	2.12149e-05	FALSE
Btk	2.84484	1.27414e-09	3.2628	0.0119921	TRUE
Cfp	0.607609	0.000143578	0.873176	1.1901e-05	TRUE
Cxcr3	0.420086	2.32143e-10	0.56653	7.75976e-25	TRUE
Cybb	1.61307	6.97834e-18	3.14892	2.81792e-12	TRUE
Ftx	0.622538	1.07775e-06	0.746034	1.61771e-09	FALSE
Gpr174	0.508543	8.64106e-09	0.461458	5.8055e-14	TRUE
Il13ra1	2.64245	0.00102173	2.64688	0.000200031	TRUE
Il2rg	0.295407	2.70761e-08	0.373848	5.68682e-17	TRUE
Iqsec2	1.31035	0.00234355	3.03352	2.45461e-06	FALSE
Mid2	1.12238	1.04028e-08	1.49916	1.33457e-17	FALSE
P2ry10	0.316157	6.16125e-05	0.406903	3.89872e-13	FALSE
Pls3	0.652033	0.00923977	0.726095	0.0140426	FALSE
Sash3	0.63109	2.02538e-40	0.645488	4.93447e-38	TRUE
Sh2d1a	0.456553	2.19124e-05	0.446981	7.03013e-10	TRUE
Spaca5	2.96224	0.000843479	4.19299	0.0137226	FALSE
Tktl1	2.18327	5.63163e-26	1.96452	2.67153e-06	FALSE
Tlr13	2.88355	2.43649e-08	3.92216	4.05163e-06	FALSE
Tsix	2.30319	2.28952e-08	2.73524	4.41413e-07	FALSE
Xlr	2.6306	0.00183617	3.2235	0.0110141	FALSE
Zdhhc9	0.391707	0.00051132	0.381428	0.00085874	FALSE
Zfp300	0.880925	8.29577e-08	0.724117	0.016722	FALSE
