## Supplemental Table 3 for "Xist-mediated gene silencing promotes T cell-driven autoimmunity"

### Sheet: Pre
gene	log2FC_0	padj_0	escape
5530601H04Rik	0.280682	0.0377533	constitutive
Ammecr1	0.280566	0.0168252	silenced
Armcx4	0.29797	0.0265307	silenced
Brwd3	0.263934	0.00518255	facultative
Cdkl5	0.476659	0.0220908	facultative
Cxcr3	0.472102	0.0113624	silenced
Firre	0.406188	0.000187169	constitutive
Foxp3	0.371483	2.20621e-05	silenced
Ftx	0.672777	1.35828e-12	constitutive
Iqsec2	0.915306	5.00605e-05	silenced
Lancl3	0.785618	0.00542603	silenced
Slc9a7	0.330599	0.0114373	facultative
Tktl1	0.717136	0.00542603	facultative
Tsc22d3	0.282744	0.0034041	silenced
Zfp300	0.478329	0.00847576	silenced

### Sheet: 6wk and 12wk
gene	log2FC_6w	padj_6w	log2FC_12w	padj_12w	escape
Arhgap6	1.19638	0.00362329	1.13646	0.00383413	silenced
Armcx1	0.977033	0.0479948	0.877208	0.000213294	silenced
Btk	3.75862	6.01748e-16	3.86242	6.54077e-28	silenced
Cd99l2	0.327901	0.0299073	0.268665	0.0359545	facultative
Cfp	0.833698	0.00140217	0.932129	9.67178e-17	facultative
Cxcr3	0.547143	0.000243198	0.338068	0.00319638	silenced
Cybb	1.49269	1.36835e-56	1.61669	1.80609e-23	facultative
Fgf16	1.68148	6.13065e-05	1.81231	2.8672e-11	silenced
Foxp3	0.741632	2.15356e-05	0.599074	0.000584592	silenced
Ftx	0.628572	8.85907e-05	0.550915	0.00364348	constitutive
Gm6377	3.22522	1.60088e-05	2.41209	2.56378e-12	silenced
Gpm6b	0.794377	0.000388348	0.627547	0.0463641	facultative
Gpr174	0.754561	1.45835e-13	0.717551	3.77182e-05	silenced
Gprasp2	0.802748	0.000120347	1.09326	2.10769e-12	silenced
Gria3	2.23429	0.00358986	3.4522	5.5284e-07	silenced
Gspt2	1.10259	0.000735152	1.04946	7.55591e-07	silenced
Il13ra1	2.6017	9.54933e-21	2.08156	5.02818e-18	silenced
Il2rg	0.400829	0.000178942	0.419588	0.000513361	silenced
Iqsec2	1.27344	0.000224839	1.48321	2.43593e-10	silenced
Itm2a	0.655408	0.000809639	0.718758	2.59992e-07	facultative
Maged2	0.55139	0.0026421	0.80758	1.55914e-09	facultative
Mageh1	0.872135	0.00983594	0.745034	0.00781073	facultative
Mid2	1.37729	7.48034e-19	1.29211	8.40826e-08	silenced
Mir223hg	5.80326	1.84981e-10	5.94089	1.27992e-08	silenced
P2ry10	0.524413	4.0155e-08	0.455888	1.63968e-07	silenced
Pnck	1.3007	0.0431165	2.06539	2.46312e-07	silenced
Ptchd1	6.63338	0.000380468	4.75549	8.10216e-12	silenced
Renbp	1.06205	0.000348238	1.28968	6.84264e-06	silenced
Sash3	0.371566	1.38397e-05	0.382643	5.45529e-05	silenced
Sh2d1a	0.638205	3.45184e-06	0.713422	9.02669e-07	silenced
Sh3bgrl	0.443751	0.00412858	0.330314	0.0279168	facultative
Smim10l2a	1.01778	2.68515e-05	1.22603	1.95933e-13	silenced
Spaca5	2.17666	0.00387683	2.07818	0.002866	silenced
Stard8	1.32049	0.0156958	0.730906	0.0154584	facultative
Tenm1	2.88076	0.00138521	3.22194	1.54091e-05	silenced
Tktl1	2.15897	1.42018e-20	1.93034	5.95847e-31	facultative
Tlr13	6.39048	1.08335e-33	4.85579	2.632e-31	silenced
Tlr7	1.39523	1.31698e-07	1.29565	2.34181e-09	silenced
Tlr8	4.93466	9.97014e-08	4.64933	1.10936e-09	silenced
Tspan7	7.11902	1.04563e-07	2.87285	0.0138962	facultative
Zfp300	0.741059	0.0152213	0.603995	0.0409969	silenced

### Sheet: Colon and LN
gene	log2FC_LN	padj_LN	log2FC_Colon	padj_Colon	escape
3830403N18Rik	2.64725	4.88122e-07	3.21553	2.12149e-05	Unassigned
Btk	2.84484	1.27414e-09	3.2628	0.0119921	silenced
Cfp	0.607609	0.000143578	0.873176	1.1901e-05	facultative
Cxcr3	0.420086	2.32143e-10	0.56653	7.75976e-25	silenced
Cybb	1.61307	6.97834e-18	3.14892	2.81792e-12	facultative
Ftx	0.622538	1.07775e-06	0.746034	1.61771e-09	constitutive
Gpr174	0.508543	8.64106e-09	0.461458	5.8055e-14	silenced
Il13ra1	2.64245	0.00102173	2.64688	0.000200031	silenced
Il2rg	0.295407	2.70761e-08	0.373848	5.68682e-17	silenced
Iqsec2	1.31035	0.00234355	3.03352	2.45461e-06	silenced
Mid2	1.12238	1.04028e-08	1.49916	1.33457e-17	silenced
P2ry10	0.316157	6.16125e-05	0.406903	3.89872e-13	silenced
Pls3	0.652033	0.00923977	0.726095	0.0140426	facultative
Sash3	0.63109	2.02538e-40	0.645488	4.93447e-38	silenced
Sh2d1a	0.456553	2.19124e-05	0.446981	7.03013e-10	silenced
Spaca5	2.96224	0.000843479	4.19299	0.0137226	silenced
Tktl1	2.18327	5.63163e-26	1.96452	2.67153e-06	facultative
Tlr13	2.88355	2.43649e-08	3.92216	4.05163e-06	silenced
Tsix	2.30319	2.28952e-08	2.73524	4.41413e-07	silenced
Xlr	2.6306	0.00183617	3.2235	0.0110141	silenced
Zdhhc9	0.391707	0.00051132	0.381428	0.00085874	silenced
Zfp300	0.880925	8.29577e-08	0.724117	0.016722	silenced
