## Supplemental Table 4 for "Xist-mediated gene silencing promotes T cell-driven autoimmunity"

### Sheet: Sheet1
LSK-	LSK+	B Cell Union
5430427O19Rik	5430427O19Rik	Kif4
Tmem164	Tmem164	Cfp
Tmem29	Tmem29	Chst7
1810030O07Rik	1810030O07Rik	Dmd
Ftx	Ftx	Gk
Pbdc1	Pbdc1	Gm14537
Ddx3x	Ddx3x	P2ry10
Kdm6a	Kdm6a	Rp2
Utp14a	Utp14a	Tasl
Eif2s3x	Eif2s3x	Chic1
Kdm5c	Kdm5c	Ftx
Med14	Med14	Gm38020
Rbm10	Rbm10	Sh3kbp1
Cdk16	Cdk16	Firre
Ocrl	Ocrl	Gm14636
Sash3	Sash3	Gm23806
Zdhhc9	Zdhhc9	Gm9670
Aifm1	Aifm1	Jpx
Pcyt1b	Pcyt1b	Mtap7d3
F630028O10Rik	F630028O10Rik	Pfkfb1
Nono	Nono	Pola1
Ercc6l	Ercc6l	Tceanc
Magt1	Magt1
Btk	Btk
Acsl4	Acsl4
Iqsec2	Iqsec2
Rps6ka3	Rps6ka3
Ofd1	Ofd1
Arhgap6	Arhgap6
Hccs	Hccs
Med12	Med12
Gpkow	Gpkow
Otud5	Otud5
Gata1	Gata1
Suv39h1	Suv39h1
Elf4	Elf4
Fmr1	Fmr1
Haus7	Haus7
Hcfc1	Hcfc1
Pfkfb1	Pfkfb1
Smc1a	Smc1a
Sh3kbp1	Sh3kbp1
Phka2	Phka2
Piga	Piga
Gemin8	Gemin8
Msl3	Msl3
Sat1	Usp9x
2610002M06Rik	Uba1
Tfe3	Flna
Mospd1	Kif4
Htatsf1	Ccdc22
Arhgap4	Atp6ap2
Irak1	Slc25a5
Ubl4a	Bcorl1
Klhl15	Hprt
Las1l	Fam122b
Nhsl2	BC023829
Hdac8	Naa10
Cox7b	Slc10a3
Tsc22d3	Fundc2
Alas2	Brcc3
Tspyl2	Tbl1x
Syap1	Snx12
Rnf128	Cxcr3
Cybb	Atp7a
5530601H04Rik	Pgk1
Enox2	Prps1
Slc35a2	Kantr
Xk	Ubqln2
Cask	Eif1ax
Jade3	Ap1s2
Araf	Tlr7
A230072C01Rik	Prps2
Gpc4	Mmgt1
Rbmx	Idh3g
Atp11c	Rlim
Mecp2	Gprasp1
Taz	Jpx
Fam50a	Timm17b
Dkc1	Gnl3l
Gspt2	Plp2
Pja1	Ccdc120
Pdzd11	Pqbp1
Ogt	Hdac6
Armcx3	Ebp
Armcx5	Rpgr
Tbc1d8b	Mid1ip1
Ammecr1	Bcor
Txlng	Rp2h
Fancb	Ndufb11
	Usp11
	Dock11
	C330007P06Rik
	Nkrf
	Nkap
	Cul4b
	Stag2
	Gpc3
	Phf6
	Slc9a6
	Arhgef6
	Ids
	Mtmr1
	F8a
	Abcd1
	Mir5132
	Emd
	Ikbkg
	4933407K13Rik
	Gyk
	Pola1
	Zfx
	Msn
	Stard8
	Il2rg
	Zmym3
	Rgag4
	Abcb7
	Chm
	Cstf2
	Cenpi
	Gla
	Morf4l2
	Morc4
	Phf8
	Mbtps2
	Yy2
	Siah1b
